# Simple, rapid, and sensitive assay for the quantification of total polysaccharides to estimate extracellular polymeric substances (EPS) in soil

**DOI:** 10.1101/2025.05.22.654594

**Authors:** G. Bogar, J.T. Lennon, H. Vander Stel, S. Evans

## Abstract

Current methods for quantifying total polysaccharides in soil are expensive or require prolonged incubation of hazardous reagents at 100°C in glass vessels. We present a fast, sensitive, and inexpensive spectrophotometric assay quantifying polysaccharides in aqueous solution, featuring an instant reaction of room-temperature reagents using disposable tubes and cuvettes.
