## Supplementary Table S1 for "Simple, rapid, and sensitive assay for the quantification of total polysaccharides to estimate extracellular polymeric substances (EPS) in soil"

### Sheet: Sheet1
Table S1. Xanthan precipitation from mineral media extracts. At low concentrations, inherent variability in EPS quantification assay results can cause apparently low (82.5%) or nonsensically high (156.9%) precipitate recoveries. At xanthan concentrations above 10 µg glucose equivalent/g soil, we observed an average recovery of 92.5%.
Extract Xanthan	Precipitate Xanthan	Precipitation Recovery	Precipitation Loss
(ug glucose/ g soil)	(ug glucose/ g soil)	(%)	(ug glucose/g soil)
3.74922	5.88436	156.949	-2.13514
14.7633	13.0443	88.3563	1.71899
15.718	16.4063	104.379	-0.688347
18.9683	15.6532	82.5229	3.31511
24.9454	23.4652	94.0663	1.48018
69.6603	64.5547	92.6708	5.10555
102.883	99.3153	96.5321	3.5679
107.592	92.2337	85.7251	15.3587
111.398	107.045	96.0922	4.35319
113.564	104.295	91.8383	9.26875
